# *De novo* Transcriptome Characterization of *Iris atropurpurea* (the Royal Iris, *Iris* section *Oncocyclus*) and Phylogenetic Analysis of MADS-box and R2R3-MYB Gene Families

**DOI:** 10.1101/680363

**Authors:** Bar-Lev Yamit, Senden Esther, Pasmanik-Chor Metsada, Sapir Yuval

## Abstract

The Royal Irises, *Iris* section *Oncocyclus*, are a Middle-Eastern group of irises, characterized by extremely large flowers with a huge range of flower colors and a unique pollination system. The Royal Irises are considered to be in the course of speciation and serve as a model for evolutionary processes of speciation and pollination ecology. However, no transcriptomic and genomic data for molecular characterization are available for these plants.

Transcriptome sequencing is a valuable resource for determining the genetic basis of ecological-meaningful traits, especially in non-model organisms. Here we describe the *de novo* transcriptome sequencing and assembly of *Iris atropurpurea*, an endangered species, endemic to Israel’s coastal plain. We employed RNA sequencing to analyze the transcriptomes of roots, leaves, and three stages of developing flower buds. To identify genes involved in developmental processes we generated phylogenetic gene trees for two major gene families, the MADS-box and MYB transcription factors, which play an important role in plant development. In addition, we identified 1,503 short sequence repeats that can be developed for molecular markers for population genetics in irises.

In the era of large genetic datasets, the *Iris* transcriptome sequencing provides a valuable resource for studying adaptation-associated traits in this non-model plant. This first reported transcriptome for the Royal Irises, and the data generated from this study, will facilitate gene discovery, functional genomic studies, and development of molecular markers in irises, to complete the intensive eco-evolutionary studies of this group.
